# Pathogen-microbiome interactions and the virulence of an entomopathogenic fungus

**DOI:** 10.1101/2023.12.18.572164

**Authors:** Matthew R. Kolp, Yazmin de Anda Acosta, William Brewer, Holly L. Nichols, Elliott B. Goldstein, Keertana Tallapragada, Benjamin J. Parker

## Abstract

Bacteria shape interactions between hosts and fungal pathogens. In some cases, bacteria associated with fungi are essential for pathogen virulence. In other systems, host associated microbiomes confer resistance against fungal pathogens. We studied an aphid-specific entomopathogenic fungus called *Pandora neoaphidis* in the context of both host and pathogen microbiomes. Aphids host several species of heritable bacteria, some of which confer resistance against *Pandora*. We first found that spores that emerged from aphids that harbored protective bacteria were less virulent against subsequent hosts and did not grow on plate media. We then used 16S amplicon sequencing to study the bacterial microbiome of fungal mycelia and spores during plate culturing and host infection. We found that the bacterial community is remarkably stable in culture despite dramatic changes in pathogen virulence. Last, we used an experimentally transformed symbiont of aphids to show that *Pandora* can acquire hostassociated bacteria during infection. Our results uncover new roles for bacteria in the dynamics of aphidpathogen interactions and illustrate the importance of the broader microbiological context in studies of fungal pathogenesis.
