## Supplementary material for "Pathogen-microbiome interactions and the virulence of an entomopathogenic fungus": Raw_data

### Sheet: 1A-initial infection
Symbiont	Replicate	Initial	Sporulated
None	B	20	13
None	B	20	9
None	B	20	10
None	B	8	6
None	A	10	9
None	A	11	5
None	A	12	6
313	B	20	2
313	B	20	0
313	B	20	0
313	B	11	1
313	A	10	0
313	A	11	2
313	A	11	1
515	A	18	7
515	A	14	7
515	A	14	6
509	A	10	9
509	A	13	5
509	A	17	5

### Sheet: 1B-spore counts
Symbiont	Replicate	Spores/mm
None	1	20
None	2	23
None	3	31
313	1	19
313	2	24
313	3	28
515	1	29
515	2	11
515	3	28
509	1	28
509	2	24
509	3	22

### Sheet: 1C-symb pass spore inf'n
Treatment	No	Initial	Day_2	Sporulated
509	1	5	5	4
None	2	5	5	4
313	3	5	5	1
515	4	5	5	5
515	5	5	5	4
313	6	5	5	1
509	7	5	5	3
None	8	5	5	4
None	9	5	5	4
515	10	5	5	5
313	11	5	5	2
313	12	5	5	2
509	13	5	5	5
None	14	5	5	3
None	15	5	5	4
515	16	5	5	3
509	17	5	5	0
509	18	5	5	4
313	19	5	5	1
515	20	5	5	1
515	21	5	5	4
None	22	5	5	5
313	23	5	5	2
509	24	6	6	6
509	25	6	6	5
313	26	4	4	3
313	27	6	6	2
None	28	5	5	5
515	29	5	5	3
515	30	5	5	2
None	31	5	5	4
509	32	6	6	3
509	33	6	6	3
313	34	6	6	2
None	35	6	6	6
None	36	6	5	5
515	37	5	5	3
515	38	6	6	4
313	39	6	6	3
509	40	6	6	5

### Sheet: 1D-growth data
Week	Replicate	Symbiont	Area
0	1	313	0
0	2	313	0
0	3	313	0
0	4	313	0
0	5	313	0
0	1	509	0
0	3	509	0
0	4	509	0
0	5	509	0
0	1	515	0
0	2	515	0
0	3	515	0
0	4	515	0
0	5	515	0
0	1	None	0
0	2	None	0
0	3	None	0
0	4	None	0
0	5	None	0
1	1	313	0
1	2	313	0
1	3	313	0
1	4	313	0
1	5	313	0
1	1	509	0.215
1	3	509	0.077
1	4	509	0.3
1	5	509	0
1	1	515	0
1	2	515	0
1	3	515	0
1	4	515	0.0375
1	5	515	0
1	1	None	0.2365
1	2	None	0
1	3	None	0.259
1	4	None	0.1455
1	5	None	0.1405
2	1	313	0
2	2	313	0
2	3	313	0
2	4	313	0
2	5	313	0
2	1	509	2.3795
2	3	509	1.4835
2	4	509	2.532
2	5	509	0.751
2	1	515	0.28
2	2	515	0.1545
2	3	515	0.2955
2	4	515	1.0525
2	5	515	0.1605
2	1	None	2.2195
2	2	None	0.065
2	3	None	1.94
2	4	None	1.6885
2	5	None	1.5665
3	1	313	0
3	2	313	0
3	3	313	0
3	4	313	0
3	5	313	0
3	1	509	6.703
3	3	509	5.7635
3	4	509	6.8785
3	5	509	4.406
3	1	515	3.1015
3	2	515	2.2945
3	3	515	2.6115
3	4	515	4.618
3	5	515	3.2895
3	1	None	8.795
3	2	None	1.3805
3	3	None	8.4515
3	4	None	6.3225
3	5	None	9.276
4	1	313	0
4	2	313	0
4	3	313	0
4	4	313	0
4	5	313	0
4	1	509	11.471
4	3	509	9.2205
4	4	509	10.976
4	5	509	4.42
4	1	515	6.28
4	2	515	4.6765
4	3	515	8.1095
4	4	515	5.7955
4	5	515	6.5115
4	1	None	17.8255
4	2	None	7.197
4	3	None	19.441
4	4	None	14.613
4	5	None	19.787

### Sheet: 2A-Initial Infection
Replicate	Initial	Sporulated
A	6	6
B	6	5
C	6	6
D	6	6
E	6	6

### Sheet: 2B- 2 passages low dose
Plant_number	Replicate	Initial	Sporualted	Spore Count
3	A	4	0	28.7
15	A	4	0	28.7
18	A	4	0	28.7
28	A	4	0	28.7
30	A	4	0	28.7
33	A	4	0	28.7
43	A	4	0	28.7
46	A	4	0	28.7
53	A	4	0	28.7
59	A	4	0	28.7
5	B	4	0	31
9	B	4	0	31
11	B	4	0	31
26	B	4	0	31
32	B	4	0	31
38	B	4	0	31
42	B	4	0	31
54	B	4	0	31
56	B	4	0	31
58	B	4	0	31
1	C	4	0	33.7
4	C	2	0	33.7
19	C	4	0	33.7
27	C	4	0	33.7
34	C	4	0	33.7
35	C	4	0	33.7
41	C	4	0	33.7
44	C	4	0	33.7
55	C	2	0	33.7
60	C	4	0	33.7
2	E	4	0	15.3
8	E	4	0	15.3
13	E	4	0	15.3
17	E	4	0	15.3
22	E	4	0	15.3
25	E	4	0	15.3
36	E	3	0	15.3
39	E	4	0	15.3
45	E	4	0	15.3
57	E	4	0	15.3
6	F	3	0	27
12	F	4	0	27
14	F	4	0	27
21	F	4	0	27
23	F	4	0	27
37	F	4	0	27
47	F	4	0	27
49	F	4	0	27
50	F	4	0	27
52	F	4	0	27
7	G	3	0	43.3
10	G	4	0	43.3
16	G	4	0	43.3
20	G	4	0	43.3
24	G	4	0	43.3
29	G	4	0	43.3
31	G	4	0	43.3
40	G	4	0	43.3
48	G	4	0	43.3
51	G	4	0	43.3

### Sheet: 2C - 2 passages high dose
Plant_number	Replicate	Sporulated	Spore Count
4	A	4	700
6	A	6	700
17	A	17	700
20	A	20	700
27	A	27	700
40	A	3	700
48	A	4	700
51	A	1	700
55	A	4	700
60	A	1	700
3	B	3	775
10	B	10	775
12	B	12	775
16	B	16	775
22	B	22	775
24	B	24	775
30	B	30	775
33	B	33	775
35	B	35	775
37	B	1	775
1	C	4	250
7	C	7	250
14	C	14	250
21	C	21	250
31	C	31	250
36	C	36	250
41	C	4	250
43	C	4	250
47	C	1	250
57	C	4	250
2	Stock A	4	541.7
8	Stock A	8	541.7
13	Stock A	13	541.7
25	Stock A	25	541.7
32	Stock A	32	541.7
34	Stock A	34	541.7
38	Stock A	4	541.7
42	Stock A	3	541.7
45	Stock A	3	541.7
53	Stock A	3	541.7
9	Stock B	9	764.6
15	Stock B	15	764.6
18	Stock B	18	764.6
23	Stock B	23	764.6
28	Stock B	28	764.6
39	Stock B	2	764.6
49	Stock B	2	764.6
50	Stock B	3	764.6
54	Stock B	4	764.6
58	Stock B	3	764.6
5	Stock C	5	652.1
11	Stock C	11	652.1
19	Stock C	19	652.1
26	Stock C	26	652.1
29	Stock C	29	652.1
44	Stock C	1	652.1
46	Stock C	3	652.1
52	Stock C	4	652.1
56	Stock C	4	652.1
59	Stock C	4	652.1

### Sheet: 2D - 4 passages high dose
Replicate	Initial	Sporulated	Spore_dose
A	9	0	468.8
A	10	0	468.8
A	9	0	468.8
A	10	1	468.8
C	10	1	445.8
C	10	2	445.8
C	10	2	445.8
C	8	5	445.8
D	10	3	360.4
D	7	3	360.4
D	9	3	360.4
D	10	3	360.4
E	10	3	554.2
E	10	5	554.2
E	10	3	554.2
E	8	4	554.2
F	10	1	164.6
F	10	0	164.6
F	10	1	164.6
F	9	0	164.6
H	8	0	543.8
H	8	1	543.8
H	6	0	543.8
H	10	4	543.8

### Sheet: 2E - cadaver inf'n post passage
Plant_number	Replicate	Initial	Sporulated	Spore_Count
8	C1	5	1	123
15	C1	5	1	123
39	C1	5	4	123
54	C1	5	3	123
90	C1	5	1	123
6	C2	5	3	65.7
16	C2	5	2	65.7
36	C2	5	2	65.7
86	C2	5	0	65.7
91	C2	5	1	65.7
18	C3	5	3	73
30	C3	5	2	73
38	C3	5	3	73
59	C3	5	5	73
80	C3	5	1	73
3	C4	5	2	151.7
10	C4	5	4	151.7
52	C4	5	4	151.7
64	C4	5	2	151.7
78	C4	5	0	151.7
26	D2	5	1	90.7
33	D2	5	0	90.7
42	D2	5	0	90.7
66	D2	5	1	90.7
88	D2	5	0	90.7
1	D3	5	0	58.3
11	D3	5	1	58.3
27	D3	5	0	58.3
37	D3	5	1	58.3
68	D3	5	0	58.3
2	D4	5	1	90.7
28	D4	5	2	90.7
47	D4	5	3	90.7
65	D4	5	1	90.7
85	D4	5	2	90.7
29	E1	5	2	139.3
46	E1	5	5	139.3
62	E1	5	2	139.3
74	E1	5	1	139.3
95	E1	5	2	139.3
20	E3	5	3	99.7
51	E3	5	3	99.7
69	E3	5	2	99.7
84	E3	5	4	99.7
93	E3	5	3	99.7
5	E4	5	1	84
21	E4	5	3	84
44	E4	5	2	84
61	E4	5	2	84
73	E4	5	3	84
31	E5	4	2	38
41	E5	5	1	38
49	E5	5	2	38
63	E5	5	2	38
79	E5	5	2	38
35	H2	5	0	42.7
56	H2	5	2	42.7
77	H2	5	0	42.7
83	H2	5	3	42.7
92	H2	5	1	42.7
14	H3	5	0	27.3
17	H3	5	0	27.3
34	H3	5	0	27.3
53	H3	5	0	27.3
60	H3	5	0	27.3
12	H4	5	0	55.7
40	H4	5	0	55.7
55	H4	5	0	55.7
71	H4	5	0	55.7
89	H4	5	0	55.7

### Sheet: 4 - CFU counts
Treatment	CFUs
Control	0
Control	0
Control	0
Control	0
Control	0
Control	0
Control	0
Control	0
Control	0
Control	0
Pandora	2
Pandora	30
Pandora	13
Pandora	1
Pandora	41
Pandora	19
Pandora	49
